# Tumor Cell Clustering Enhances Metastatic Competence by Regulating the H3K36 Histone Demethylase KDM2A

**DOI:** 10.64898/2026.01.22.701120

**Authors:** Carolyn Kravitz, Kiran D. Patel, Emily Wingrove, Dejian Zhao, Tang Tang, Sampada Chande, Minghui Zhao, Yuchen Huo, Thomas F. Westbrook, Qin Yan, Don X. Nguyen

## Abstract

Disseminated tumor cells can form clusters via cell-cell adhesion, which increases their capacity to initiate metastasis. Metastatic clusters are characterized by distinct changes in transcription, suggesting that epigenetic mechanisms underlie their unique phenotypic state. By performing functional epigenomic studies in models of non-small cell lung cancer, we identified the histone H3 lysine 36 (H3K36) demethylase KDM2A as being differentially required for the fitness of metastatic cell clusters. This contextual dependency on KDM2A is predicated by tumor cell-cell aggregation, which specifically induces KDM2A binding to CpG island enriched promoters. At these defined genomic loci, KDM2A maintains H3K36 monomethylation, which preferentially correlates with transcriptional activation. KDM2A directly targets oxidative phosphorylation genes and KDM2A activity is required for optimal mitochondrial respiration and apical cell junction integrity in cell clusters. Consequently, suppressing KDM2A reduces metastatic seeding and colonization in multiple organs, including in the brain. These findings reveal a chromatin regulatory mechanism by which homotypic cell communication instructs the epigenome of disseminated tumor cells to potentiate their metastatic competence.
