## Supplemental Table 1 for "Tumor Cell Clustering Enhances Metastatic Competence by Regulating the H3K36 Histone Demethylase KDM2A"

### Sheet: All Targets
Gene	Control L2FC	Cluster L2FC
BRD3	-0.742	-0.408
DNMT3A	-0.171	-0.864
KDM6B	1.232	-0.339
BAZ2A	inconclusive	inconclusive
DNMT3B	0.305	-0.81
CREBBP	-0.115	-0.199
DOT1L	0.651	1.146
EHMT2	-0.352	0.332
EP300	0.319	0.564
KDM5A	inconclusive	0.1786
L3MBTL3	0.745	0.046
PADI4	-0.082	-0.549
SMARCA2	0.005	0.015
BRD2	0.269	-0.642
BRD9	1.306	-2.127
KAT5	0.345	-0.889
KDM1A	-0.109	-0.067
SETD7	-0.013	-0.173
SMARCA4	-0.143	-0.392
WDR5	-1.863	-2.677
BRPF1	2.121	1.751
NAT10	-1.915	-1.271
TRIM24	0.396	-0.292
EZH1	0.19	-0.369
PRMT6	inconclusive	inconclusive
KDM1B	-0.718	-1.283
KDM4C	0.477	-0.357
SETD8	-1.047	-1.739
BAZ2B	0.504	-1.241
KDM2A	0.369	-0.77
KDM7A	0.684	-0.186
BRPF3	-0.713	0.574
KDM5B	inconclusive	inconclusive
KDM5C	1.232	0.262
KDM6A	inconclusive	-0.5401
PBRM1	-0.673	-0.759
PRMT3	0.463	0.545
CARM1	-0.42	-0.697
BUD31	-2.496	-1.252
MYC91	inconclusive	inconclusive
NCOR2	-0.384	-1.085
STAMBP	-0.857	-2.114
PHF8	-1.412	-0.139
CBX7	0.433	-0.122
CBX8	0.051	0.044
CSNK2A1	0.035	-0.837
CTSL	0.784	0.238
DAXX	0.243	0.133
FOXO1	0.001	0.169
FOXO3	1.781	-1.164
HDAC7	0.325	-0.524
HMGA2	0.489	0.147
JHDM1D	0.2	-0.088
KAT2A	-0.006	-0.016
KAT2B	0.127	-0.636
KDM2B	0.345	0.099
KDM3A	0.604	0.139
KDM4B	0.721	0.308
KDM4D	0.244	-0.618
MCM6	-3.853	-3.195
MECOM	-0.199	-0.218
MECP2	-0.494	-0.178
MTA1	-0.719	-0.775
NCOA1	-1.318	-0.531
NCOA3	-0.221	1.135
NFYA	-0.309	-0.949
PPARGC1A	0.054	-0.075
PRDM5	0.245	0.278
PRKDC	-0.868	-0.247
PRMT7	-0.319	-0.182
SETD1A	0.858	-0.199
SIRT1	inconclusive	inconclusive
SIRT2	-0.181	-0.316
SIRT3	-0.163	-0.099
SMYD3	0.492	-0.065
SUV39H1	0.238	-0.368
TAF1	-1.747	-1.581
TBL1X	0.523	0.242
TNKS	-1.275	-0.984
TRDMT1	-0.482	-0.503
TRIM28	0.019	-0.199
TRIM33	0.597	-0.225
UBE2I	-1.42	-1.114
YY1	-1.37	0.179
ATF2	-0.428	0.588
ARAB2	0.969	0.225
KRASC	-3.165	-6.529
