## Supplemental Table 2 for "Tumor Cell Clustering Enhances Metastatic Competence by Regulating the H3K36 Histone Demethylase KDM2A"

### Sheet: GO of KDM2A Bound in Cluster
TermID	Term	Enrichment	Bonferroni Corrected Threshold for Signifigance	logP	Genes in Term	Target Genes in Term	Fraction of Targets in Term	Total Target Genes	Total Genes	Absolute Enrichment Score	Entrez Gene IDs	Gene Symbols
GO:0048699	generation of neurons	3.82465188557068e-44	3.01623E-06	-99.9723	1525	485	0.145996	3322	18680	43.4174	23242,10565,25942,1812,23466,9252,51466,23394,136319,7852,7337,91752,23271,4628,55715,6474,9378,1902,9423,10160,340419,10787,2011,5747,182,10381,596,55754,23287,390992,2258,6469,57556,5191,80031,107,4761,4152,64855,10509,5649,57795,7855,403,2636,340719,4804,654,23542,5881,349667,581,2887,6711,463,9241,27429,10265,6654,4137,3706,23189,8633,1946,4610,58524,440730,6657,53335,161357,139065,659,2775,2…	COBL,ARFGEF1,SIN3A,DRD1,CBX6,RPS6KA5,EVL,ADNP,MTPN,CXCR4,UBE3A,ZNF804A,CAMSAP2,MYH10,DOK4,SHOX2,NRXN1,LPAR1,NTN1,FARP1,RSPO2,NCKAP1,MARK2,PTK2,JAG1,TUBB3,BCL2,TMEM30A,AGTPBP1,HES3,FGF13,SHH,SEMA6A,PEX7,SEMA6D,ADCY1,NEUROD2,MBD1,NIBAN2,SEMA4B,RELN,BRINP2,FZD5,ARL3,GBX1,NANOS1,NGFR,BMP6,MAPK8IP2,RAC3,RTN4RL2,BAX,GRB10,SPTBN1,ZFHX3,NOG,HTRA2,IRX5,SOS1,MAPT,ITPKA,KANK1,UNC5C,EFNA5,MYCL,DMRT3,TRIM67,S…
GO:0022008	neurogenesis	1.28711493600616e-42	3.01623E-06	-96.4562	1624	504	0.151716	3322	18680	41.8904	411,59277,5796,5970,9734,5594,5587,5756,11127,682,56896,84684,84934,1031,29904,9369,63976,5754,6385,7424,28514,114787,157922,53637,3714,6497,285220,1959,57211,23413,5530,392255,9037,8976,387,26038,4884,5728,116443,89884,8648,9572,5270,11166,84258,1268,4919,22882,55198,8522,1855,7873,7482,4131,51517,1942,2902,8724,11221,91584,27242,5454,8013,22902,7976,10678,5468,5923,6659,4673,7465,26508,6495,285…	ARSB,NTN4,PTPRK,RELA,HDAC9,MAPK1,PRKD1,TWF1,KIF3A,BSG,DPYSL5,INSM2,RITA1,CDKN2C,EEF2K,NRXN3,PRDM16,PTK7,SDC4,VEGFC,DLL1,GPRIN1,CAMSAP1,S1PR5,JAG2,SKI,EPHA6,EGR2,ADGRG6,NCS1,PPP3CA,GDF6,SEMA5A,WASL,RHOA,CHD5,NPTX1,PTEN,GRIN3A,LHX4,NCOA1,NR1D1,SERPINE2,SOX21,SYT3,CNR1,ROR1,ZHX2,APPL2,GAS7,DVL1,MANF,WNT2B,MAP1B,NCKIPSD,EFNA1,GRIN1,SNX3,DUSP10,PLXNA4,TNFRSF21,POU3F2,NR4A3,RUFY3,FZD3,B3GNT2,PPARG,RASG…
GO:0080090	regulation of primary metabolic process	1.28591350703269e-38	3.01623E-06	-87.2468	6107	1409	0.424142	3322	18680	37.8908	100133941,10389,339344,79139,8301,80310,27153,7375,22927,56731,1523,6894,5727,22843,22893,84236,11142,650,6422,255877,10645,317,1952,283149,1613,23025,54465,80173,79576,8322,3159,113146,9960,24149,801,9001,5269,678,25806,51278,6880,10721,4487,9205,1000,3184,100170841,51157,79191,23528,23162,81610,10715,2113,3097,10659,90576,4801,10773,10848,1053,401265,7469,440498,57506,10620,7048,2309,56257,143,…	CD24,SCML2,MYPOP,DERL1,PICALM,PDGFD,ZNF777,USP4,HABP4,SLC2A4RG,CUX1,TARBP1,PTCH1,PPM1E,BAHD1,RHBDD1,PKIG,BMP2,SFRP1,BCL6B,CAMKK2,APAF1,CELSR2,BCL9L,DAPK3,UNC13A,ETAA1,IFT74,NKAP,FZD4,HMGA1,AHNAK2,USP3,ZNF318,CALM1,HAP1,SERPINB6,ZFP36L2,VAX2,IER5,TAF9,POLQ,MSX1,ZMYM5,CDH2,HNRNPD,EPOP,ZNF580,IRX3,ZNF281,MAPK8IP3,FAM83D,CERS1,ETS1,HIVEP2,CELF2,ZNF799,NFYB,ZBTB6,PPP1R13L,CEBPE,KLHL31,NELFA,HSBP1L1,MA…
GO:0050794	regulation of cellular process	1.43946888893688e-38	3.01623E-06	-87.134	11023	2289	0.689043	3322	18680	37.8418	3659,55626,100128927,8517,10160,91752,3175,10221,51374,182,5437,8019,2250,8499,596,9826,253782,84277,339559,2957,3269,80031,3716,57623,3656,9367,441381,22858,2810,54537,8312,54888,463,581,390874,27077,5228,58476,27101,7564,6655,7561,2649,10658,10105,9392,132660,81629,2739,10776,406994,729747,64411,55796,10260,5580,55680,5698,11186,7534,5481,8809,26147,79882,3549,1958,2762,56999,9031,6801,25849,51…	IRF1,AMBRA1,ZBTB42,IKBKG,FARP1,ZNF804A,ONECUT1,TRIB1,ATRAID,JAG1,POLR2H,BRD3,FGF5,PPFIA2,BCL2,ARHGEF11,CERS6,DNAJC30,ZFP69,GTF2A1,HRH1,SEMA6D,JAK1,ZFAT,IRAK2,RAB9A,LRRC24,ICK,SFN,SHLD2,AXIN1,NSUN2,ZFHX3,BAX,ONECUT3,B9D1,PGF,TP53INP2,CACYBP,ZNF16,SOS2,ZNF14,NR6A1,CELF1,PPIF,TGFBRAP1,LIN54,TSSK3,GLO1,ARPP19,MIR212,ZNF878,ARAP3,MBNL3,DENND4A,PRKCD,RUFY2,PSMB9,RASSF1,YWHAZ,PPID,IL18R1,PHF19,ZC3H14,IH…
GO:0007399	nervous system development	1.6502965989103e-38	3.01623E-06	-86.9973	2336	651	0.195966	3322	18680	37.7824	7532,7026,5361,25777,63973,2019,25825,401236,1767,3224,9448,57465,79152,266727,2049,375,57801,5979,51393,7476,55800,5780,3146,238,259266,9620,26257,869,51098,5311,7040,220164,200576,4851,4155,1859,200933,23284,26018,29116,2672,64839,23237,54361,7546,3642,7430,5062,3361,84687,1826,23090,128434,322,85416,10716,50810,5578,9394,5909,780,2253,285016,56135,10154,4831,10611,63925,60,8766,5293,6547,4137,…	YWHAG,NR2F2,PLXNA1,SUN2,NEUROG2,EN1,BACE2,STMND1,DNAH5,HOXC8,MAP4K4,TBC1D24,FA2H,MDGA1,EPHB3,ARF1,HES4,RET,TRPV2,WNT7A,SCN3B,PTPN9,HMGB1,ALK,ASPM,CELSR1,NKX2-8,CBLN1,IFT52,PKD2,TGFB1,DOK6,PIKFYVE,NOTCH1,MBP,DYRK1A,FBXO45,ADGRL3,LRIG1,MYLIP,GFI1,FBXL17,ARC,WNT4,ZIC2,INSM1,EZR,PAK2,HTR5A,PPP1R9B,DSCAM,ZNF423,VSTM2L,APBB1,ZIC5,TBR1,HDGFL3,PRKCA,HS6ST1,RAP1GAP,DDR1,FGF8,ALKAL2,PCDHAC1,PLXNC1,NME2,PDL…
GO:0031323	regulation of cellular metabolic process	2.74858686471695e-37	3.01623E-06	-84.1846	6303	1440	0.433474	3322	18680	36.5609	26053,5013,6282,4916,29102,2296,1946,6657,4330,22823,1147,79075,7289,5457,9531,23405,2020,55893,23566,9575,4318,152007,64793,1471,1107,22891,23081,133522,57585,29761,2081,11065,10614,908,55269,9817,11030,80758,51588,391,4233,89780,4000,10019,152503,7421,23394,196743,63967,3570,5602,28951,51427,54897,814,80351,7468,161742,5747,56981,4804,2908,3219,2103,29062,54816,1843,197407,128239,10188,4923,796…	AUTS2,OTX1,S100A11,NTRK3,DROSHA,FOXC1,EFNA5,SOX2,MN1,MTF2,CHUK,DSCC1,TULP3,POU4F1,BAG3,DICER1,EN2,ZNF395,LPAR3,CLOCK,MMP9,GLIPR2,CEP85,CST3,CHD3,ZNF365,KDM4C,PPARGC1B,CRAMP1,USP25,ERN1,UBE2C,HEXIM1,CCT6A,PSPC1,KEAP1,RBPMS,PRR7,PIAS4,RHOG,MET,WNT3A,LMNA,SH2B3,SH3D19,VDR,ADNP,PAOX,CLSPN,IL6R,MAPK10,TRIB2,ZNF107,CASZ1,CAMK4,TNKS2,NSD2,SPRED1,PTK2,PRDM11,NGFR,NR3C1,HOXB9,ESRRB,WDR91,ZNF280D,DUSP1,ZNF…
GO:0050793	regulation of developmental process	1.00687664584116e-35	3.01623E-06	-80.5836	2699	719	0.216436	3322	18680	34.997	51374,182,5689,10221,2011,390992,596,3659,23187,1902,25920,23271,91752,384,56990,10252,407010,55810,2152,441381,54537,6654,27429,2248,23189,2810,581,6786,463,3692,4152,57795,6469,57556,80031,3716,4761,4094,1050,2636,26585,10011,7564,7494,6938,7716,4217,407975,5607,4824,595,84944,8654,4610,58524,440730,5228,22906,2895,57688,23191,9723,57178,9325,2239,1958,6239,9070,1289,3549,56999,23462,55796,4069…	ATRAID,JAG1,PSMB1,TRIB1,MARK2,HES3,BCL2,IRF1,PHLDB1,LPAR1,NELFB,CAMSAP2,ZNF804A,ARG2,CDC42SE2,SPRY1,MIR23A,FOXJ2,F3,LRRC24,SHLD2,SOS1,HTRA2,FGF3,KANK1,SFN,BAX,STIM1,ZFHX3,EIF6,MBD1,BRINP2,SHH,SEMA6A,SEMA6D,JAK1,NEUROD2,MAF,CEBPA,GBX1,GREM1,SRA1,ZNF16,XBP1,TCF12,VEZF1,MAP3K5,MIR17HG,MAP2K5,NKX3-1,CCND1,MAEL,PDE5A,MYCL,DMRT3,TRIM67,PGF,TRAK1,GRID2,ZSWIM6,CYFIP1,SEMA3E,ZMIZ1,TRIP4,GPC4,EGR1,RREB1,AS…
GO:0051252	regulation of RNA metabolic process	4.81618379370959e-35	3.01623E-06	-79.0185	3818	947	0.285069	3322	18680	34.3173	5691,29072,4772,2297,65018,79612,6662,2627,25,23082,1814,1385,6421,79595,390010,7994,3280,163071,7004,10865,4862,1739,7091,10643,3344,56919,3213,2972,57592,8862,221037,221833,51389,51592,55206,4914,10732,125919,4306,57332,4756,130497,200350,25836,23144,5813,80853,3569,10413,57805,677,3621,323,3589,5295,64207,64919,7187,56751,6721,57645,5976,80854,54542,65982,51763,7704,4791,9792,221937,9969,10949…	PSMB3,SETD2,NFATC1,FOXD1,PINK1,NAA16,SOX9,GATA6,ABL1,PPRC1,DRD3,CREB1,SFPQ,SAP130,NKX1-2,KAT6A,HES1,ZNF114,TEAD4,ARID5A,NPAS2,DLG1,TLE4,IGF2BP3,FOXN2,DHX33,HOXB3,BRF1,ZNF687,APLN,JMJD1C,SP8,RWDD1,TRIM33,SBNO1,NTRK1,TCFL5,ZNF543,NR3C2,CBX8,NEO1,OSR1,FOXD4L1,NIPBL,ZC3H3,PURA,KDM7A,IL6,YAP1,CCAR2,ZFP36L1,ING1,APBB2,IL11,PIK3R1,IRF2BPL,BCL11B,TRAF3,BARHL1,SREBF2,POGK,UPF1,SETD7,RC3H2,ZSCAN18,INPP5K,Z…
GO:0019219	regulation of nucleobase-containing compound metabolic process	5.2322150989839e-35	3.01623E-06	-78.9356	4078	999	0.300722	3322	18680	34.2813	8019,57677,5689,182,3175,10221,7652,253782,9826,5455,390992,54108,51720,7343,9252,3659,22880,79000,57541,136,6877,25920,8517,100128927,7295,51001,100131017,3656,55810,54345,581,390874,307,463,6262,8312,5166,54537,10265,6469,1993,4761,57623,107,84069,4152,3692,83666,339559,84277,2957,63979,4094,2636,1050,340719,26585,7494,283248,10658,6938,2649,7752,10206,10011,7561,79050,7564,863,23379,595,7005,8…	BRD3,ZFP14,PSMB1,JAG1,ONECUT1,TRIB1,ZNF99,CERS6,ARHGEF11,POU3F3,HES3,CHRAC1,UIMC1,UBTF,RPS6KA5,IRF1,MORC2,AUNIP,ZNF398,ADORA2B,TAF5,NELFB,IKBKG,ZBTB42,TXN,MTERF3,ZNF316,IRAK2,FOXJ2,SOX18,BAX,ONECUT3,ANXA4,ZFHX3,RYR2,AXIN1,PDK4,SHLD2,IRX5,SHH,ELAVL2,NEUROD2,ZFAT,ADCY1,PLEKHN1,MBD1,EIF6,PARP9,ZFP69,DNAJC30,GTF2A1,FIGNL1,MAF,GBX1,CEBPA,NANOS1,GREM1,XBP1,RCOR2,CELF1,TCF12,NR6A1,ZNF200,TRIM13,SRA1,ZNF…
GO:0006355	regulation of transcription, DNA-templated	5.35675e-35	3.01623e-06	-78.9121	3508	884	0.266105	3322	18680	34.2711	23286,2117,8013,1871,4302,5468,1820,4919,1855,7675,147912,3068,2902,64216,9935,23558,5326,51341,11166,7764,29997,389692,51621,392255,7185,10951,168544,25805,8976,55274,3164,2308,4084,195828,4041,28514,8772,51339,6497,51043,28984,9889,90390,84684,6941,284406,155061,117581,65998,8804,168374,8356,63976,26523,3077,5970,147657,26040,7342,56977,9734,5594,7750,5587,162963,51523,154,8061,220202,55223,687…	WWC1,ETV3,NR4A3,E2F3,MLLT6,PPARG,ARID3A,ROR1,DVL1,ZNF121,SIX5,HDGF,GRIN1,TFB2M,MAFB,WBP2,PLAGL2,ZBTB7A,SOX21,ZNF217,NOP53,MAFA,KLF13,GDF6,TRAF1,CBX1,ZNF467,BAMBI,WASL,PHF10,NR4A1,FOXO1,MXD1,ZNF367,LRP5,DLL1,FADD,DACT1,SKI,ZBTB7B,RGCC,ZBED4,MED30,INSM2,TCF19,ZFP82,ZNF746,TWIST2,C11orf95,CREG1,ZNF92,HIST1H3J,PRDM16,AGO1,HFE,RELA,ZNF480,SETBP1,UBP1,STOX2,HDAC9,MAPK1,ZMYM2,PRKD1,ZNF610,CXXC5,ADRB2,FO…
